# Discovery of a first-in-class small molecule ligand for WDR91 using DNA-encoded chemical library selection followed by machine learning

**DOI:** 10.1101/2023.08.21.552681

**Authors:** Shabbir Ahmad, Jin Xu, Jianwen A Feng, Ashley Hutchinson, Hong Zeng, Pegah Ghiabi, Aiping Dong, Paolo A Centrella, Matthew A Clark, Marie-Aude Guié, John P Guilinger, Anthony D Keefe, Ying Zhang, Thomas Cerruti, John W. Cuozzo, Moritz von Rechenberg, Albina Bolotokova, Yanjun Li, Peter Loppnau, Alma Seitova, Yen-Yen Li, Vijayaratnam Santhakumar, Peter J. Brown, Suzanne Ackloo, Levon Halabelian

## Abstract

WD40 repeat-containing protein 91 regulates endosomal phosphatidylinositol 3-phosphate levels at the critical stage of endosome maturation and plays vital roles in endosome fusion, recycling, and transport by mediating protein-protein interactions. Due to its various roles in endocytic pathways, WDR91 has recently been identified as a potential host factor responsible for viral infection. We employed DNA-Encoded Chemical Library (DEL) selection against the WDR domain of WDR91, followed by machine learning to generate a model that was then used to predict ligands from the synthetically accessible Enamine REAL database. Screening of predicted compounds enabled us to identify the hit compound **1**, which binds selectively to WDR91 with a K_D_ of 6 ± 2 μM by surface plasmon resonance. The co-crystal structure confirmed the binding of **1** to the WDR91 side pocket, in proximity to cysteine 487. Machine learning-assisted structure activity relationship-by-catalog validated the chemotype of **1** and led to the discovery of covalent analogs **18** and **19**. Intact mass LC-MS and differential scanning fluorimetry confirmed the formation of a covalent adduct, and thermal stabilization, respectively. The discovery of **1, 18, 19**, accompanying SAR, and co-crystal structures will provide valuable insights for designing more potent and selective compounds against WDR91, thus accelerating the development of novel chemical tools to evaluate the therapeutic potential of WDR91 in disease.
