## Supplemental Table S1 for "Discovery of a first-in-class small molecule ligand for WDR91 using DNA-encoded chemical library selection followed by machine learning"

### Sheet: data
mol	smiles	Molecular_formula	Library	Internal_ID	EnamineCatalog_Number	COMPOUND	KD_micromolar_	DSF_delta_Tm_	Comment
	C1CN(CC1O)c1ccc(cc1)C(NC1(COC1)c1ccc(cc1)[Cl])=O	C20H21ClN2O3	Primary predictions	MRGG045279a	Z4305885019	1	6	NB	co-crystallized	NB = no binding
	C(c1ccc2c(c1)OCO2)NC(c1ccc2c(c1)nns2)=O	C15H11N3O3S	Primary predictions	MRGG044780a	7092495	12	17	NT		NT = not tested
	CC(c1cccc(c1)[Cl])NC(c1ccc2c(c1)NC(CO2)=O)=O	C17H15ClN2O3	Primary predictions	MRGG044791a	Z73340212	14	36	NT
	CC(c1ccc(c(c1)[Cl])[Cl])NC(c1ccc(CNC(N)=O)cc1)=O	C17H17Cl2N3O2	Primary predictions	MRGG044836a	Z28099046	15	95	NT
	C1CC(N(C1)Cc1ccc(cc1)C(NC(CCO)c1ccc(cc1)[Cl])=O)=O	C21H23ClN2O3	Primary predictions	MRGG045272a	Z2200611484	16	99	NT
	C1CC2C(Nc3cc(ccc3N2C1)C(NC(CCO)c1ccc(c(c1)[Cl])[Cl])=O)=O	C21H21Cl2N3O3	Primary predictions	MRGG045335a	Z2091422650		113	NT
	CC(c1ccc(cc1)[Cl])NC(c1ccc2C(N3CCCC3=Nc2c1)=O)=O	C20H18ClN3O2	Primary predictions	MRGG044821a	Z27996284		270	NT
	C(c1ccc2cnccc2c1)NC(c1c(c(ns1)O)[Cl])=O	C14H10ClN3O2S	Primary predictions	MRGG045296a	Z5419392745		581	NT
	C1CN(CC1CNc1ccccn1)c1ccc(c2cnccc12)[N+]([O-])=O	C19H19N5O2	Primary predictions	MRGG044831a	Z990435826	NA	NB	NT
	CCC(c1ccc(cc1)[Br])NC(c1ccc(cc1)S(NC1CC1)(=O)=O)=O	C19H21BrN2O3S	Primary predictions	MRGG044824a	Z87683191	NA	NB	NT
	C1CN(CC1Nc1c2ccsc2ncn1)C1CC1	C13H16N4S	Primary predictions	MRGG044830a	Z826945526	NA	NB	NT
	C1CN(CC1CNCc1c[nH]nc1c1cc2ccccc2o1)C1CC1	C20H24N4O	Primary predictions	MRGG044801a	Z823393894	NA	NB	NT
	CC(N1CCCC(C1)C(N(C)CCc1ccc(cc1)F)=O)=O	C17H23FN2O2	Primary predictions	MRGG044837a	Z809178266	NA	NB	NT
	Cc1ccc(cc1[N+]([O-])=O)C(NC(C1CC1)c1ccc(cc1)[Cl])=O	C18H17ClN2O3	Primary predictions	MRGG044833a	Z70893967	NA	NB	NT
	C1CN(CC1CN1C=C(C#N)C(NC1=O)=O)c1ccccc1	C16H16N4O2	Primary predictions	MRGG044810a	Z666564728	NA	NB	NT
	Cc1cc(NCC2CCN(C2)C2CC2)nc(c2cccc(c2)[N+]([O-])=O)n1	C19H23N5O2	Primary predictions	MRGG044829a	Z644615906	NA	NB	NT
	Cc1c(CCNc2cc(cc(C#N)n2)C(F)(F)F)sc(n1)N(C)C	C15H16F3N5S	Primary predictions	MRGG044814a	Z4774546380	NA	NB	NT
	CC1c2cccn2CCN1C(c1cc(cc(c1)[Br])N1CCCC1)=O	C19H22BrN3O	Primary predictions	MRGG044826a	Z4669240681	NA	NB	NT
	CC(c1ccccc1)NC(CN(C)Cc1ccc(c(c1)[Cl])[Cl])=O	C18H20Cl2N2O	Primary predictions	MRGG044839a	Z46409270	NA	NB	NT
	C(C(Nc1cncc2cnccc12)=O)c1cccc(c1)[Cl]	C16H12ClN3O	Primary predictions	MRGG044813a	Z4609618500	NA	NB	NT
	Cc1ccc(cc1C(N1C2CCC1C=C(C2)c1ccccc1)=O)N.C(C(F)(F)F)(O)=O	C21H22N2O.C2HF3O2	Primary predictions	MRGG044818aAD	Z4500910758	NA	NB	NT
	C1CN(CC1CNC(c1ccc(cc1)[Cl])=O)C1CC1	C15H19ClN2O	Primary predictions	MRGG044816a	Z403715606	NA	NB	NT
	C1C(N(c2ccccc2)N=C(C(NCc2cccc(C#N)c2)=O)N1)=O	C18H15N5O2	Primary predictions	MRGG044820a	Z395622454	NA	NB	NT
	Cc1c(C(N(C)Cc2cccc(c2)F)=O)n2ccsc2n1	C15H14FN3OS	Primary predictions	UBGG013392b	Z3826900558	NA	NB	NT
	CN(CCc1ccccc1)C(Cc1ccc(c(c1)O)O)=O	C17H19NO3	Primary predictions	UBGG028860b	Z3766472317	NA	NB	NT
	CN1C=CC(=CC1=O)C(Nc1ccc(c2ccncc12)N1CCCCC1)=O	C21H22N4O2	Primary predictions	MRGG044838a	Z316504502	NA	NB	NT
	C1CC2CN(CC2(C1)N)C(c1c2c(cccn2)ccn1)=O	C16H18N4O	Primary predictions	MRGG044815a	Z3132875912	NA	NB	NT
	C1CCN(C1)c1ccc(cc1)NC(CC(c1ccc(cc1)[Cl])NC(N)=O)=O	C20H23ClN4O2	Primary predictions	XSGG048242e	Z30643931	NA	NB	NT
	CC1CCN(C1)c1ccc(cc1)C(N1C(Cc2ccccc12)CO)=O	C21H24N2O2	Primary predictions	MRGG044805a	Z3053222214	NA	NB	NT
	CC(C)(C)OC(N1CCC2(CC(c3ccccc3O2)N)C1)=O	C17H24N2O3	Primary predictions	MRGG044817a	Z2937525227	NA	NB	NT
	CC1CN(CC1NCc1ccccc1n1ccnc1)C1CC1	C18H24N4	Primary predictions	MRGG044802a	Z2936884635	NA	NB	NT
	CC(C)[C@@H](C(NC)=O)NC(c1ccc2c(cc[nH]2)n1)=O	C14H18N4O2	Primary predictions	MRGG044793a	Z2907551538	NA	NB	NT
	c1cc(cc(c1)[N+]([O-])=O)C(Nc1cccc2cnccc12)=O	C16H11N3O3	Primary predictions	MRGG044720b	Z28182062	NA	NB	NT
	CC(c1ccc(cc1)[Cl])NC(CCNC(c1ccc(cc1)[Br])=O)=O	C18H18BrClN2O2	Primary predictions	XSGG051538e	Z27996333	NA	NB	NT
	C1CCN(C1)c1cccc(c1)C(N1C[C@@H]2COCC[C@@]2(C1)C(N)=O)=O	C19H25N3O3	Primary predictions	MRGG044792a	Z2762361136	NA	NB	NT
	CC(C(O)=O)(c1ccccc1)NC(c1cccc(c1)N1CCCC1)=O	C20H22N2O3	Primary predictions	MRGG044796a	Z2607802130	NA	NB	NT
	CCC(c1ccc(cc1)[Cl])NC(CN1CCn2cncc2C1)=O	C17H21ClN4O	Primary predictions	MRGG044822a	Z2600917013	NA	NB	NT
	CC(C)(C)OC(N1C[C@H]([C@H](Cc2ccccc2)C1)O)=O	C16H23NO3	Primary predictions	MRGG044809a	Z2327884118	NA	NB	NT
	Cc1cc(nc(NC(c2ccoc2C2CC2)=O)n1)OC	C14H15N3O3	Primary predictions	MRGG044772b	Z2319505260	NA	NB	NT
	C1CC2(CCN(C2)C(c2c(c(ns2)O)[Cl])=O)Oc2ccccc12	C16H15ClN2O3S	Primary predictions	MRGG044808a	Z2204217609	NA	NB	NT
	CN(C)C1(Cc2ccccc2C1)CNC(c1ccc2c(c1)NC(=O)O2)=O	C20H21N3O3	Primary predictions	MRGG044797a	Z2116983991	NA	NB	NT
	CC1CC(CN1C1CC1)Nc1nc(C)cc(C#N)n1	C14H19N5	Primary predictions	MRGG044798a	Z2091654699	NA	NB	NT
	C1CN(CC1CNC(NCC1CC(C(N)=O)=NO1)=O)c1ccccc1	C17H23N5O3	Primary predictions	MRGG044840a	Z2038072310	NA	NB	NT
	C(c1cc(cc(c1)[Cl])C(F)(F)F)Nc1ccc(C#N)nc1	C14H9ClF3N3	Primary predictions	MRGG044806a	Z2007210562	NA	NB	NT
	C1CCN(C1)c1cc(C#N)cc(c1)[Br]	C11H11BrN2	Primary predictions	MRGG044812a	Z1799965185	NA	NB	NT
	CCOc1ccc2c(c1)C(CCO2)NC(c1cn2ccnc2s1)=O	C17H17N3O3S	Primary predictions	MRGG044834a	Z1796267602	NA	NB	NT
	C1C(C(c2ccccc12)O)NC(c1ccc2CC(Nc2c1)=O)=O	C18H16N2O3	Primary predictions	MRGG044800a	Z1796205282	NA	NB	NT
	COc1ccc(cc1)C(c1ccc(cc1)OC)NC(CN1CCn2c(C1)ncn2)=O	C22H25N5O3	Primary predictions	MRGG044794a	Z1717666979	NA	NB	NT
	C1CN(Cc2ccccc2NCc2ccc(c(C#N)c2)F)C(N1)=O	C18H17FN4O	Primary predictions	MRGG044804a	Z1672510704	NA	NB	NT
	Cc1cc2ccccc2n1CC(Nc1cc(ccc1N1CCCC1)C(N)=O)=O	C22H24N4O2	Primary predictions	MRGG044789a	Z165036438	NA	NB	NT
	C(C(c1ccc(cc1)[Cl])NC(c1cccc2cn[nH]c12)=O)O	C16H14ClN3O2	Primary predictions	MRGG044832a	Z1644951171	NA	NB	NT
	CN(C)c1nc2ccc(cc2o1)NCc1cc2c(cc1O)OCO2	C17H17N3O4	Primary predictions	MRGG044799a	Z1600832277	NA	NB	NT
	C1CN(CC1CNc1c2cnccc2ncn1)c1ccc(c(c1)F)F	C18H17F2N5	Primary predictions	MRGG044795a	Z1502744753	NA	NB	NT
	C1CC(c2ccccc2OC1)NC1CCN(C1)C1CC1	C17H24N2O	Primary predictions	MRGG044835a	Z1439448519	NA	NB	NT
	CC1CN(CC1NS(c1cnn(c1)c1ccccc1)(=O)=O)C1CC1	C17H22N4O2S	Primary predictions	MRGG044803a	Z1438168066	NA	NB	NT
	CC1CN(CC1NC(c1cc2cc(ccc2o1)[Br])=O)C1CC1	C17H19BrN2O2	Primary predictions	MRGG044827a	Z1410738100	NA	NB	NT
	CC(c1cccc(c1)N1CCCC1)NC(C1Cc2ccccc2O1)=O	C21H24N2O2	Primary predictions	MRGG044823a	Z1391687781	NA	NB	NT
	C1CN(CC1NC(c1cccc2c1OCO2)=O)c1cccc(c1)[Cl]	C18H17ClN2O3	Primary predictions	MRGG044807a	Z1355292329	NA	NB	NT
	CN(CC1CCN(C1)Cc1ccccc1)C(Cc1cccc(c1)O)=O	C21H26N2O2	Primary predictions	MRGG044819a	Z1286918850	NA	NB	NT
	C(CNC(Nc1cccc(c1)N1CCNC1=O)=O)c1ccc(c(c1)O)O	C18H20N4O4	Primary predictions	MRGG044825a	Z1213139523	NA	NB	NT
	C(C(NC1(CC1)c1ccc(cc1)[Cl])=O)c1cn2ccsc2n1	C16H14ClN3OS	Primary predictions	MRGG044790a	Z1183595865	NA	NB	NT
	C1=Cc2cc(ccc2OC1=O)NC(c1cc(c(cc1[N+]([O-])=O)F)F)=O	C16H8F2N2O5	Primary predictions	MRGG044828a	Z1081019716	NA	NB	NT
	COc1cccc(c1)N1CCC(CNC(c2cccc(c2)F)=O)C1	C19H21FN2O2	Primary predictions	MRGG044811a	Z1024157862	NA	NB	NT
	COC(c1ccccc1NC(c1ccc2c(c1)snn2)=O)=O	C15H11N3O3S	Primary predictions	MRGG044841a	F3375-0068	NA	NB	NT
	C1Cc2ccccc2C1NC(c1ccc(cc1)[Cl])=O	C16H14ClNO	Primary predictions	MRGG044788a	F2191-0096+NOV47ACA+HTS043972	NA	NB	NT
	CN(CCc1ccccc1)C(c1c(CN2CC[C@@H](C2)O)n2ccsc2n1)=O	C20H24N4O2S	Primary predictions	MRGG044785a	94003140	NA	NB	NT
	C1CCN(C1)c1ccc(CNC(c2ccc(cc2)F)=O)cc1	C18H19FN2O	Primary predictions	XSGG119722b	9131112	NA	NB	NT
	Cc1c2cc(ccc2n(C)c1C(NCc1nc(N)[nH]n1)=O)F	C14H15FN6O	Primary predictions	MRGG044784a	87734830	NA	NB	NT
	C1CCC2(C1)CC(c1ccccc1O2)NC(C1=CN=C2C=CC=CN2C1=O)=O	C22H21N3O3	Primary predictions	MRGG044783a	79963605	NA	NB	NT
	Cc1c(C#N)c2ccccc2n1CC(N1CCc2ccccc2C1)=O	C21H19N3O	Primary predictions	MRGG044779a	6969063	NA	NB	NT
	C(c1ccc2c(c1)non2)NC(c1cn2ccsc2n1)=O	C13H9N5O2S	Primary predictions	MRGG044782a	69328609	NA	NB	NT
	C1CCN(C1)c1ccc(c(c1)NCc1ccc(cc1)[Cl])[N+]([O-])=O	C17H18ClN3O2	Primary predictions	MRGG044778a	5811112	NA	NB	NT
	Cc1cc(c(cc1[N+]([O-])=O)F)N1CCN(CC1)C(c1cc(c(cc1[N+]([O-])=O)F)F)=O	C18H15F3N4O5	Primary predictions	MRGG044777a	5784919	NA	NB	NT
	COc1cccc2CN(CCCOc12)C(c1cn2ccsc2n1)=O	C17H17N3O3S	Primary predictions	MRGG044787a	44017216	NA	NB	NT
	C1CN(CC1CN1C=Nc2cccc(c2C1=O)F)C1CC1	C16H18FN3O	Primary predictions	MRGG044781a	31215251	NA	NB	NT
	Cc1ccccc1N1CCC(CNC(Cc2ccc(cc2)C(F)(F)F)=O)C1	C21H23F3N2O	Primary predictions	MRGG044786a	15428757	NA	NB	NT
	CC1CN(CC1NC1CCN(CC1)C1CC1)C1CC1	C16H29N3	Primary predictions	MRGG045338a	Z5532809105	NA	NB	NT
	CC1CC(CN1C1CC1)NCC1CCCCCC1	C16H30N2	Primary predictions	MRGG045339a	Z5489575965	NA	NB	NT
	CC1(C)CN(C(c2c(c(ns2)O)[Cl])=O)c2ccc(cc12)[Cl]	C14H12Cl2N2O2S	Primary predictions	MRGG045317a	Z5419392864	NA	NB	NT
	C1CC1CC(c1ccc(cc1)[Cl])NC(Cc1ccc(c(c1)O)O)=O	C19H20ClNO3	Primary predictions	MRGG045306a	Z5419392860	NA	NB	NT
	Cc1cc(nc(n1)N(C)C1CCN(C1)C1CC1)OCc1ccccc1	C20H26N4O	Primary predictions	MRGG045325a	Z5419392853	NA	NB	NT
	C(C(C(c1ccc(cc1)[Cl])O)NC(c1ccc2ccncc2c1)=O)O	C19H17ClN2O3	Primary predictions	MRGG045273a	Z5419392833	NA	NB	NT
	CN(Cc1ccccc1n1cccc1)C(C1CCCN1C1CC1)=O	C20H25N3O	Primary predictions	MRGG045309a	Z5419392830	NA	NB	NT
	C1C(CO1)(c1ccc(cc1)F)NC(c1ccc2cnccc2c1)=O	C19H15FN2O2	Primary predictions	MRGG045267a	Z5419392827	NA	NB	NT
	C1c2ccccc2CC1(C(N)=O)NC(c1ccc2cccnc2c1)=O	C20H17N3O2	Primary predictions	MRGG045265a	Z5419392820	NA	NB	NT
	Cc1cc(ccc1F)N1CCC(C1)COC(C1COc2ccccc12)=O	C21H22FNO3	Primary predictions	MRGG045298a	Z5419392814	NA	NB	NT
	COC(c1cccc(c1)c1cccc(c1)NC1CCN(C1)C1CC1)=O	C21H24N2O2	Primary predictions	MRGG045314a	Z5419392751	NA	NB	NT
	CN(CCc1ccccc1F)C(c1cnc2n1ccs2)=O	C15H14FN3OS	Primary predictions	MRGG045268a	Z5419392740	NA	NB	NT
	CC1CC(C(NC(c2ccc(cc2)OC)c2ccc(cc2)[Cl])=O)ON=1	C19H19ClN2O3	Primary predictions	MRGG045275a	Z5419392722	NA	NB	NT
	CN(Cc1ccccc1OCc1ccccc1F)C1CCN(C1)C1CC1	C22H27FN2O	Primary predictions	MRGG045303a	Z5419392715	NA	NB	NT
	C[C@H]1CN(C)[C@H](C)CN1S(c1ccc2c(c1)scn2)(=O)=O	C14H19N3O2S2	Primary predictions	MRGG045304a	Z4664513955	NA	NB	NT
	CC1CN(CC1NC(CCCCc1c[nH]c2ccccc12)=O)C1CC1	C21H29N3O	Primary predictions	MRGG045292a	Z4503477380	NA	NB	NT
	Cc1ccc(cc1c1cccc(c1)N1CCCC1)C(N(C)C)=O	C20H24N2O	Primary predictions	MRGG045315a	Z4414837755	NA	NB	NT
	CN1CCOC(C1)C(c1ccc(cc1)[Cl])NC(c1cncc2cnccc12)=O	C21H21ClN4O2	Primary predictions	MRGG045276a	Z4382778396	NA	NB	NT
	C1CCC2(C1)CC(c1ccccc1O2)N(Cc1cccc(C#N)c1)C=O	C22H22N2O2	Primary predictions	MRGG045284a	Z4355077279	NA	NB	NT
	CN1CC(C1)N(C)C(CCc1ccc2cc(c(cc2c1)O)O)=O	C18H22N2O3	Primary predictions	MRGG045336a	Z4325243054	NA	NB	NT
	Cc1cccc(C#CCN2C[C@@H]3C[C@H]2CN3C2CC2)c1	C18H22N2	Primary predictions	MRGG045294a	Z4314882867	NA	NB	NT
	CCCC(C(N(C)C)=O)NC(c1cc(c(cc1C)O)O)=O	C15H22N2O4	Primary predictions	MRGG045321a	Z4295831506	NA	NB	NT
	Cc1cc(c(cc1C(N[C@H]1CC(N(C)[C@@H]1c1ccc(cc1)[Cl])=O)=O)O)O	C19H19ClN2O4	Primary predictions	MRGG045330a	Z4294387454	NA	NB	NT
	Cc1cc(c(cc1C(NC1(CCC1)c1cccc(C#N)c1)=O)O)O	C19H18N2O3	Primary predictions	MRGG045322a	Z4292556414	NA	NB	NT	sticky
	CC(C)(C)OC(N1CCCC1C1CCN(C1)C1CC1)=O	C16H28N2O2	Primary predictions	MRGG045334a	Z4268743041	NA	NB	NT
	C1CC1N1CCC2(CCN(Cc3ccccc3)C2)C1	C17H24N2	Primary predictions	MRGG045337a	Z4265950420	NA	NB	NT
	Cc1ccc(CN2CCC(C2)CN(C)C2CC2)s1	C15H24N2S	Primary predictions	MRGG045327a	Z4265702894	NA	NB	NT
	COCC1CCN(C1)c1ccc(cc1)C(N1C[C@@H]2C[C@H]1CN2C1CC1)=O	C21H29N3O2	Primary predictions	MRGG045264a	Z4199892951	NA	NB	NT
	C(CN1C[C@@H]2C[C@H]1CN2C1CC1)C(NCc1ccccc1[Cl])=O	C18H24ClN3O	Primary predictions	MRGG045281a	Z4194213283	NA	NB	NT
	CC1CC(CN1C1CC1)NC(c1c[nH]c2cccc(c12)[Cl])=O	C17H20ClN3O	Primary predictions	MRGG045323a	Z4123016998	NA	NB	NT
	CN1C[C@H]2CN(C[C@H]2C1)C(c1cc(c([nH]1)[N+]([O-])=O)[Br])=O	C12H15BrN4O3	Primary predictions	MRGG045266a	Z4105653389	NA	NB	NT
	CN1CC(C1)N(C)C(c1cc(ccn1)n1cccc1)=O	C15H18N4O	Primary predictions	MRGG045326a	Z4032035979	NA	NB	NT
	C1CN(CC1CNc1c2cnn(c3ccccc3)c2ncn1)C1CC1	C19H22N6	Primary predictions	MRGG045311a	Z397791294	NA	NB	NT
	Cc1ccc(cc1NCc1cc(C#N)cc(C#N)c1)C(NC1CC1)=O	C20H18N4O	Primary predictions	MRGG045299a	Z3860190201	NA	NB	NT
	C1CC(N(C1)Cc1cccc(c1)NCc1cc(C#N)cc(C#N)c1)=O	C20H18N4O	Primary predictions	MRGG045333a	Z3860148069	NA	NB	NT
	Cc1cc(C(NC)=O)nc(n1)N1CCC2(CC1)CN(C)c1ccccc12	C20H25N5O	Primary predictions	MRGG045287a	Z3833649758	NA	NB	NT
	C1CC1CC(c1ccc(cc1)[Cl])NC(Cc1ccc(c(c1)O)O)=O	C19H20ClNO3	Primary predictions	MRGG045305a	Z3630941352	NA	NB	NT
	C1CN(CC1CN1C(CC(c2nccs2)NC1=O)=O)c1ccc(cc1)[Cl]	C18H19ClN4O2S	Primary predictions	MRGG045332a	Z3426114111	NA	NB	NT
	C1CN(Cc2ccccc12)C1CN(CC1O)C1CC1	C16H22N2O	Primary predictions	MRGG045310a	Z3410220640	NA	NB	NT
	C[C@@H](c1cccc2cnccc12)NC1CCN(C1)C1CC1	C18H23N3	Primary predictions	MRGG045313a	Z3363535488	NA	NB	NT
	COc1cccc(c1)[C@@H]1[C@H](CCN1C1CC1)NC1CCN(C1)C1CC1	C21H31N3O	Primary predictions	MRGG045319a	Z3362613086	NA	NB	NT
	Cc1nn2cc(C(N(C)CCc3cccc(C#N)c3)=O)nc2s1	C16H15N5OS	Primary predictions	MRGG045278a	Z3360825320	NA	NB	NT
	C1CN(CC1CN1C(C2(CC2)CNC1=O)=O)c1cccc(c1)[Br]	C17H20BrN3O2	Primary predictions	MRGG045328a	Z3210929701	NA	NB	NT
	C[C@@]12CN(C)C[C@H]2CN(C1)c1c(cccn1)C(NC)=O	C15H22N4O	Primary predictions	MRGG045301a	Z2976563848	NA	NB	NT
	CN(Cc1cccc(c1)N1CCCC1)C(Cc1ccc(c(c1)[N+]([O-])=O)OC)=O	C21H25N3O4	Primary predictions	MRGG045329a	Z2966813285	NA	NB	NT
	Cc1c(cn(C)n1)C1CC(C(N[C@H](C)c2ccc(cc2)[Br])=O)ON=1	C17H19BrN4O2	Primary predictions	MRGG045282a	Z2959083512	NA	NB	NT
	C[C@H]1C(N(CCN2CCc3ccccc23)C(N1C)=O)=O	C15H19N3O2	Primary predictions	MRGG045307a	Z2926270736	NA	NB	NT
	CN1CC2CCC(C1)N2C(c1ccc(C(=O)OC)nc1)=O	C15H19N3O3	Primary predictions	MRGG045263a	Z2916159340	NA	NB	NT
	CN(C)C(CC1CCN(CC1)C(c1cc2cc(c(cc2s1)O)O)=O)=O	C18H22N2O4S	Primary predictions	MRGG045286a	Z2879827538	NA	NB	NT
	CN1CCC(CNC(c2cc3c(cc[nH]3)nc2)=O)(C1)O	C14H18N4O2	Primary predictions	MRGG045295a	Z2839747305	NA	NB	NT
	C1CN(CCN(C1)c1cc(cc(C#N)n1)C(F)(F)F)C1CC1	C15H17F3N4	Primary predictions	MRGG045289a	Z2769605576	NA	NB	NT
	C1CN(CC1CN(C1CC1)C1CC1)C(c1ccccc1)=O	C18H24N2O	Primary predictions	MRGG045320a	Z2706420680	NA	NB	NT
	CN1CCC2(CCCN(C2)C(c2cccnc2C(N)=O)=O)C1	C16H22N4O2	Primary predictions	MRGG045271a	Z2640810955	NA	NB	NT
	CN(C(CCn1cccc1)=O)c1nccc(n1)OC	C13H16N4O2	Primary predictions	MRGG045324a	Z2493735547	NA	NB	NT
	CN(C1CCN(C1)C1CC1)S(c1cccc2ccoc12)(=O)=O	C16H20N2O3S	Primary predictions	MRGG045312a	Z2276312774	NA	NB	NT
	CNC(c1ccc(NC2CC3CCC(C2)N3C)nc1)=O	C15H22N4O	Primary predictions	MRGG045318a	Z2274141778	NA	NB	NT
	C1CN(CC1CNC(N1CCc2c(C1)cccc2C#N)=O)c1ccc(cc1)[Cl]	C22H23ClN4O	Primary predictions	MRGG045297a	Z2199609349	NA	NB	NT
	CCN(CC(NCc1cc(c(cc1[Cl])[Cl])[Cl])=O)C1CC1	C14H17Cl3N2O	Primary predictions	MRGG045269a	Z2086124685	NA	NB	NT
	CC(C)(C)OC(N1CCC(C1)N(C)C(Cc1coc2ccccc12)=O)=O	C20H26N2O4	Primary predictions	MRGG045302a	Z2072050704	NA	NB	NT
	CS(N1CCC(CN(Cc2cccc(c2)F)C2CC2)C1)(=O)=O	C16H23FN2O2S	Primary predictions	MRGG045308a	Z2015132115	NA	NB	NT
	CC1(CCN(C1)C(=O)OC(C)(C)C)CNC1CCN(C1)C1CC1	C18H33N3O2	Primary predictions	MRGG045285a	Z1986719890	NA	NB	NT
	C1CCc2cc(C#N)ccc2C(C1)NCC1CCN(C1)C1CC1	C20H27N3	Primary predictions	MRGG045300a	Z1959918356	NA	NB	NT
	Cc1ccccc1CN1CC(N(CC2CCN(C2)c2ccc(cc2)F)C1=O)=O	C22H24FN3O2	Primary predictions	MRGG045291a	Z1868937816	NA	NB	NT
	CN1C(C(CC1=O)C(NCc1ccc(c(c1)O)O)=O)c1ccc(c(c1)[Cl])[Cl]	C19H18Cl2N2O4	Primary predictions	MRGG045316a	Z1840405448	NA	NB	NT
	CN(CCCc1ccccc1)C(c1cn2ccnc2s1)=O	C16H17N3OS	Primary predictions	MRGG045270a	Z1796089026	NA	NB	NT
	C1CN2C(CN1Cc1ccccc1CN1CCN3C(C1)=NNC3=O)=NNC2=O	C18H22N8O2	Primary predictions	MRGG045331a	Z1723157813	NA	NB	NT
	CC(C)(C)OC(NCc1ccc(cc1)C(NC1CCN(C1)c1ccc(cc1)[Cl])=O)=O	C23H28ClN3O3	Primary predictions	MRGG045288a	Z1602038317	NA	NB	NT
	CN(C1CCN(C1)C1CC1)C(c1c(C2CC2)nc2n1ccs2)=O	C17H22N4OS	Primary predictions	MRGG045293a	Z1481478680	NA	NB	NT
	CN(Cc1ccc(c(c1)[Cl])[Cl])C(COC(C=Cc1ccc(c(c1)O)O)=O)=O	C19H17Cl2NO5	Primary predictions	MRGG045262a	Z1476738797	NA	NB	NT
	C(c1ccc(c(c1)O)O)NC(CSc1nnc(c2ccc(cc2)[Cl])o1)=O	C17H14ClN3O4S	Primary predictions	MRGG045283a	Z1451207994	NA	NB	NT
	CC(c1ccc(cc1)[Br])NC(CN(C)C1CCN(C1)C1CC1)=O	C18H26BrN3O	Primary predictions	MRGG045280a	Z1176729393	NA	NB	NT
	Cc1c(CC(N(C)C2CCN(C2)C2CC2)=O)c2ccccc2[nH]1	C19H25N3O	Primary predictions	MRGG045290a	Z1173513225	NA	NB	NT
	CN(Cc1ccc(c2ccc(cc2)[Cl])o1)C(CN1C(c2cccnc2C1=O)=O)=O	C21H16ClN3O4	Primary predictions	MRGG045274a	Z1167420839	NA	NB	NT
	CCN1CCN(CC1)c1ccc(cc1F)C(N(C)c1cccc(C)c1)=O	C21H26FN3O	Primary predictions	MRGG045277a	Z1048477424	NA	NB	NT
