## Supplemental Table S2 for "Discovery of a first-in-class small molecule ligand for WDR91 using DNA-encoded chemical library selection followed by machine learning"

### Sheet: data
mol	smiles	Molecular_formula	Library	Internal_ID	EnamineCatalog_Number	COMPOUND	KD_micromolar_	DSF_delta_Tm_	Comment
	C1CN(CCC1O)c1ccc(cc1)C(NC1(COC1)c1ccc(cc1)[Cl])=O	C21H23ClN2O3	SAR-by-ML	DRGG001977a	Z4183610153	2	6	NT
	C1C(CO1)(c1ccc(cc1)[Cl])NC(c1ccc(c2cc[nH]n2)s1)=O	C17H14ClN3O2S	SAR-by-ML	DRGG001939a	Z7151300573	3	8	NT
	CN1CCc2cc(C(NC3(COC3)c3ccc(cc3)[Cl])=O)sc2C1	C18H19ClN2O2S	SAR-by-ML	DRGG001978a	Z7151300559	4	8	NT
	Cc1cn2cc(C(NC3(COC3)c3ccc(cc3)[Cl])=O)sc2n1	C16H14ClN3O2S	SAR-by-ML	DRGG001940a	Z7151300551	5	11	NT
	C1CC(N(C1)Cc1ccc(cc1)C(NC1(COC1)c1ccc(cc1)[Cl])=O)=O	C21H21ClN2O3	SAR-by-ML	DRGG001954a	Z4183609516	6	11	NT
	C1C(CO1)(c1ccc(cc1)[Cl])NC(c1ccc2c(c1)nns2)=O	C16H12ClN3O2S	SAR-by-ML	DRGG001944a	Z7151300543	7	14	NT
	C1C(CO1)(c1ccc(cc1)[Cl])NC(c1ccc2c(N)ncnc2c1)=O	C18H15ClN4O2	SAR-by-ML	DRGG001943a	Z7151300550	8	37	NT
	C1CN(CC1O)c1ccc(cc1)C(NCc1ccc2c(c1)nsn2)=O	C18H18N4O2S	SAR-by-ML	DRGG002011a	Z4304732836	9	12	NT
	C(CO)C(c1ccc(cc1)[Cl])NC(c1ccc(cc1)N1CCC(C1)O)=O	C20H23ClN2O3	SAR-by-ML	DRGG001961a	Z4303836594	10	14	NT
	C1CC(CN(C1)c1ccc(cc1)C(NC(C1CC1)c1ccc(cc1)[Cl])=O)C(N)=O	C23H26ClN3O2	SAR-by-ML	DRGG001957a	Z804133980	11	16	NT
	C1CC(CN(C1)c1ccc(cc1)C(NC(CCO)c1ccc(cc1)[Cl])=O)C(N)=O	C22H26ClN3O3	SAR-by-ML	DRGG001997a	Z2140947981	13	22	NT
	C=CC(Nc1ccc(CC(NC2(COC2)c2ccccc2)=O)cc1)=O	C20H20N2O3	SAR-by-catalog	MRTR046653a	Z4899562699	17	NB	NA	no MS adduct formed		NB = no binding
	C=CC(N1CCCc2c(cccc12)C(NC1(COC1)c1ccc(cc1)[Cl])=O)=O	C22H21ClN2O3	SAR-by-catalog	MRTR046654a	Z4899441432	18	36	4	MS confirms adduct; co-crystallized		NA = not applicable
	C=CC(N1CCCc2c(cccc12)C(NC(C1CC1)c1ccc(cc1)[Cl])=O)=O	C23H23ClN2O2	SAR-by-catalog	DRTR002365a	Z5002582467	19	43	4	MS confirms adduct forms		NT = not tested
	C=CC(N1CCCc2c(cccc12)C(NC(C1CCCCC1)c1ccc(cc1)F)=O)=O	C26H29FN2O2	SAR-by-catalog	DRTR002366a	Z5002582729	20	NB	NA	no MS adduct formed
	C1CN(CC1O)c1ccc(cc1)C(NC1(CC1)c1ccc(cc1)[Cl])=O	C20H21ClN2O2	SAR-by-ML	DRGG001980a	Z7151300574	21	>20*	NT	>50% binding; *KD is an estimate because the data points above 20 micromolar were not used.
	C1C(Nc2cccc(C(NC3(COC3)c3ccc(cc3)[Cl])=O)c12)=O	C18H15ClN2O3	SAR-by-ML	DRGG001947a	Z7151300560	NA	100	NT
	C1CN(CC1CNC(c1ccc(cc1)F)=O)c1ccc(cc1)[Cl]	C18H18ClFN2O	SAR-by-ML	DRGG001950a	Z878851510	NA	NB	NT
	C1CN(CC1CNC(C1(CCOCC1)c1ccc(cc1)[Cl])=O)c1ccc(cc1)F	C23H26ClFN2O2	SAR-by-ML	DRGG001995a	Z817076120	NA	NB	NT
	C1CN(CC1CNC(c1ccc(cc1)[Cl])=O)c1ccc(cc1)F	C18H18ClFN2O	SAR-by-ML	DRGG001960a	Z815403694	NA	NB	NT
	C1CC1Cc1ccc(cc1)C(NC1(COC1)c1ccc(cc1)[Cl])=O	C20H20ClNO2	SAR-by-ML	DRGG001970a	Z7151300577	NA	NB	NT
	C1CC1COc1ccc(cc1)C(NC1(COC1)c1ccc(cc1)[Cl])=O	C20H20ClNO3	SAR-by-ML	DRGG001971a	Z7151300576	NA	NB	NT
	C1CN(CC1NC(c1ccc2CCc2c1)=O)c1ccc(cc1)[Cl]	C19H19ClN2O	SAR-by-ML	DRGG001973a	Z7151300572	NA	NB	NT
	CC1CCN(C1)c1ccc(cc1)C(NC1(C)Cc2ccccc2C1)=O	C22H26N2O	SAR-by-ML	DRGG001937a	Z7151300571	NA	NB	NT
	CC1CCN(C1)c1ccc(cc1)C(NC1(CC1)Cc1cccc(c1)F)=O	C22H25FN2O	SAR-by-ML	DRGG002009a	Z7151300569	NA	NB	NT
	C1CN(CC1O)c1ccc(cc1)C(Nc1cccc2cnccc12)=O	C20H19N3O2	SAR-by-ML	DRGG001979a	Z7151300568	NA	NB	NT
	C1CN(CC1NC(c1ccc(cc1)[Cl])=O)c1ccc(cc1)F	C17H16ClFN2O	SAR-by-ML	DRGG001976a	Z7151300566	NA	NB	NT
	C[C@H](c1ccc2CCCCc2c1)NC(c1ccc(cc1)N1CCC(C1)O)=O	C23H28N2O2	SAR-by-ML	DRGG001990a	Z7151300564	NA	NB	NT
	CC1(CC1)c1ccc(cc1)C(NC1CCN(C1)c1ccc(cc1)F)=O	C21H23FN2O	SAR-by-ML	DRGG001994a	Z7151300562	NA	NB	NT
	Cc1c(C(NC2(COC2)c2ccc(cc2)[Cl])=O)n2ccsc2n1	C16H14ClN3O2S	SAR-by-ML	DRGG001989a	Z7151300561	NA	NB	NT
	CC1CCN(C1)c1ccc(cc1)C(NCC1(CC1)c1ccc(cc1)F)=O	C22H25FN2O	SAR-by-ML	DRGG001965a	Z7151300557	NA	NB	NT
	CC1CCN(C1)c1ccc(cc1)C(NC1(CC1)Cc1ccc(cc1)F)=O	C22H25FN2O	SAR-by-ML	DRGG002014a	Z7151300556	NA	NB	NT
	C1CN(CC1C(NC1(COC1)c1ccc(cc1)[Cl])=O)c1ccccc1	C20H21ClN2O2	SAR-by-ML	DRGG001991a	Z7151300555	NA	NB	NT
	C1Cc2cc(ccc2C1NC(c1ccc(cc1)N1CCC(C1)O)=O)[Cl]	C20H21ClN2O2	SAR-by-ML	DRGG001981a	Z7151300549	NA	NB	NT
	CC1CCN(C1)c1ccc(cc1)C(NC1(CC1)c1ccc(cc1)F)=O	C21H23FN2O	SAR-by-ML	DRGG002016a	Z7151300547	NA	NB	NT
	C1C(CO1)(c1ccc(cc1)[Cl])NC(c1cncc2cnccc12)=O	C18H14ClN3O2	SAR-by-ML	DRGG001948a	Z7151300546	NA	NB	NT
	C1CCN(C1)c1ccc(cc1)C(NC1(COC1)c1ccc(cc1)[Cl])=O	C20H21ClN2O2	SAR-by-ML	DRGG001988a	Z7151300545	NA	NB	NT
	C1CCN(C1)c1cccc(c1)C(NC1(COC1)c1ccc(cc1)[Cl])=O	C20H21ClN2O2	SAR-by-ML	DRGG001982a	Z7151300541	NA	NB	NT
	C1CN(CC1O)c1ccc(cc1)C(N[C@@H]1C[C@H]1c1ccc(cc1)[Cl])=O	C20H21ClN2O2	SAR-by-ML	DRGG001986a	Z4772076085	NA	NB	NT
	C1CN(CC1O)c1ccc(cc1)C(NC1(Cc2ccccc2)COC1)=O	C21H24N2O3	SAR-by-ML	DRGG001952a	Z4640393345	NA	NB	NT
	C1CN(CC1O)c1ccc(cc1)C(N[C@@H]1CCN(C2CC2)[C@H]1c1ccccc1)=O	C24H29N3O2	SAR-by-ML	DRGG001958a	Z4612587179	NA	NB	NT
	C1CN(CC1CNC(C1(CC1)c1ccc(cc1)C(N)=O)=O)c1ccc(cc1)[Cl]	C22H24ClN3O2	SAR-by-ML	DRGG002017a	Z4348536160	NA	NB	NT
	C1CN(CC1CNC(c1cccc(c1)C1(COC1)O)=O)c1ccc(cc1)[Cl]	C21H23ClN2O3	SAR-by-ML	DRGG001996a	Z4318065475	NA	NB	NT
	C1CN(CC1O)c1ccc(cc1)C(NOCc1ccc(cc1)[Cl])=O	C18H19ClN2O3	SAR-by-ML	DRGG002010a	Z4305730476	NA	NB	NT
	C1CC2(C1)C[C@H](c1cc(ccc1O2)F)NC(c1ccc(cc1)N1CCC(C1)O)=O	C23H25FN2O3	SAR-by-ML	DRGG001964a	Z4304927967	NA	NB	NT
	C1CN(CC1O)c1ccc(cc1)C(N[C@@H]1CCO[C@H]1c1ccc(cc1)[Cl])=O	C21H23ClN2O3	SAR-by-ML	DRGG002001a	Z4304319619	NA	NB	NT
	CC1(CCN(C1)C(=O)OC(C)(C)C)NC(c1ccc(cc1)N1CCC(C1)O)=O	C21H31N3O4	SAR-by-ML	DRGG002003a	Z4304249911	NA	NB	NT
	C1CN(CC1O)c1ccc(cc1)C(N1Cc2ccc(cc2C1)[Cl])=O	C19H19ClN2O2	SAR-by-ML	DRGG001955a	Z4304007647	NA	NB	NT
	C1CN(CC1CNC(c1ccc(cc1)N1CCC(C1)O)=O)Cc1ccccc1	C23H29N3O2	SAR-by-ML	DRGG001968a	Z4303684856	NA	NB	NT
	C1CN(CC1O)c1ccc(cc1)C(NCC(=O)OCc1ccc(cc1)[Cl])=O	C20H21ClN2O4	SAR-by-ML	DRGG002006a	Z4303456724	NA	NB	NT
	C1CN(CC1O)c1ccc(cc1)C(Nc1cccc2CN(Cc12)C1CC1)=O	C22H25N3O2	SAR-by-ML	DRGG001985a	Z4303413552	NA	NB	NT
	C1CN(CC1NC(c1ccc(cc1)N1CCC(C1)O)=O)c1ccc(cc1)[Cl]	C21H24ClN3O2	SAR-by-ML	DRGG001963a	Z4303406212	NA	NB	NT
	C1CC2(C1)CC(c1ccccc1O2)NC(c1ccc(cc1)N1CCC(C1)O)=O	C23H26N2O3	SAR-by-ML	DRGG001975a	Z4303170903	NA	NB	NT
	CC(c1cccc(c1)N1CCCC1)NC(c1ccc(cc1)N1CCC(C1)O)=O	C23H29N3O2	SAR-by-ML	DRGG001998a	Z4303160200	NA	NB	NT
	C1CN(CC1CNC(c1ccc(cc1)N1CCC(C1)O)=O)c1ccc(cc1)F	C22H26FN3O2	SAR-by-ML	DRGG001938a	Z4302468174	NA	NB	NT
	C1CN(CC1O)c1ccc(cc1)C(NCCOc1ccc(cc1)[Cl])=O	C19H21ClN2O3	SAR-by-ML	DRGG002013a	Z4302153140	NA	NB	NT
	C1CN(CC1O)c1ccc(cc1)C(NCCc1ccc(cc1)[Cl])=O	C19H21ClN2O2	SAR-by-ML	DRGG001935a	Z4302091223	NA	NB	NT
	C1CC2C(Nc3cc(ccc3N2C1)C(NC1(COC1)c1ccc(cc1)[Cl])=O)=O	C21H20ClN3O3	SAR-by-ML	DRGG002018a	Z4183609569	NA	NB	NT
	C1CN(CC1NC(c1ccc(cc1)C1(COC1)O)=O)c1ccc(cc1)[Cl]	C20H21ClN2O3	SAR-by-ML	DRGG001966a	Z3352466955	NA	NB	NT
	C1CN(CC1CNC(c1ccc(cc1)C1(COC1)O)=O)c1ccc(cc1)[Cl]	C21H23ClN2O3	SAR-by-ML	DRGG001959a	Z3346557425	NA	NB	NT
	C1CN(CC1NC(c1ccc(cc1)C1CCC(N1)=O)=O)c1ccc(cc1)[Cl]	C21H22ClN3O2	SAR-by-ML	DRGG001984a	Z2839375428	NA	NB	NT
	C1CN(CC1CNC(N1CC(C1)(c1ccc(cc1)F)O)=O)c1ccc(cc1)[Cl]	C21H23ClFN3O2	SAR-by-ML	DRGG002007a	Z2182471412	NA	NB	NT
	C1CN(CC1CNC(N1CC(C1)(c1ccc(cc1)[Cl])O)=O)c1ccc(cc1)F	C21H23ClFN3O2	SAR-by-ML	DRGG002002a	Z2182424728	NA	NB	NT
	C1CN(CC1CNC(c1ccc(cc1)OC1CCOC1)=O)c1ccc(cc1)[Cl]	C22H25ClN2O3	SAR-by-ML	DRGG001945a	Z1926688637	NA	NB	NT
	C1CC(COC1)c1ccc(cc1)C(NCC1CCN(C1)c1ccc(cc1)[Cl])=O	C23H27ClN2O2	SAR-by-ML	DRGG001987a	Z1629587760	NA	NB	NT
	C1CN(CC1CNC(c1ccc(cc1)C1(CC1)C#N)=O)c1ccc(cc1)[Cl]	C22H22ClN3O	SAR-by-ML	DRGG001993a	Z1609557377	NA	NB	NT
	C1CN(CC1NC(CNC(c1ccc(cc1)F)=O)=O)c1ccc(cc1)[Cl]	C19H19ClFN3O2	SAR-by-ML	DRGG001962a	Z1602588869	NA	NB	NT
	C1CC(N(C1)Cc1ccc(cc1)C(NC1CCN(C1)c1ccc(cc1)[Cl])=O)=O	C22H24ClN3O2	SAR-by-ML	DRGG001992a	Z1602040103	NA	NB	NT
	C1CN(CC1NC(c1ccc(cc1)C(NC1CC1)=O)=O)c1ccc(cc1)[Cl]	C21H22ClN3O2	SAR-by-ML	DRGG002012a	Z1602037382	NA	NB	NT
	C1CN(CC1CNC(c1ccc(cc1)C(NC1CC1)=O)=O)c1ccc(cc1)[Cl]	C22H24ClN3O2	SAR-by-ML	DRGG001936a	Z1521854576	NA	NB	NT
	Cc1ccc(cc1)N1CCC(C1)NC(c1ccc(cc1)[Cl])=O	C18H19ClN2O	SAR-by-ML	DRGG001953a	Z1210179204	NA	NB	NT
	C1CN(CC1CNC(NC1(CC1)c1ccc(cc1)[Cl])=O)c1ccc(cc1)F	C21H23ClFN3O	SAR-by-ML	DRGG002015a	Z1184558850	NA	NB	NT
	C1CN(CC1CNC(c1ccc(CN2CCOCC2)cc1)=O)c1ccc(cc1)[Cl]	C23H28ClN3O2	SAR-by-ML	DRGG001983a	Z1174227875	NA	NB	NT
	C1CN(CC1CNC(NC1(CC1)c1ccc(cc1)F)=O)c1ccc(cc1)[Cl]	C21H23ClFN3O	SAR-by-ML	DRGG002005a	Z1132952164	NA	NB	NT
	C1CN(CC1CNC(NCC1(CC1)c1ccc(cc1)[Cl])=O)c1ccc(cc1)F	C22H25ClFN3O	SAR-by-ML	DRGG002008a	Z1094135474	NA	NB	NT
	C1CN(CC1CNC(CNC(c1ccc(cc1)O)=O)=O)c1ccc(cc1)[Cl]	C20H22ClN3O3	SAR-by-ML	DRGG001951a	Z1072029824	NA	NB	NT
	C1CN(CC1O)c1ccc(cc1)C(NC(c1ccccc1)c1ccco1)=O	C22H22N2O3	SAR-by-ML	DRGG001969a	Z7151300570	NA	4	NT	low binding
	C1Cc2ccc(cc2C1NC(c1ccc(cc1)N1CCC(C1)O)=O)[Cl]	C20H21ClN2O2	SAR-by-ML	DRGG002004a	Z7151300565	NA	5	NT	low binding
	C1CC1c1ccc(cc1)C(NC1(COC1)c1ccc(cc1)[Cl])=O	C19H18ClNO2	SAR-by-ML	DRGG001972a	Z7151300575	NA	7	NT	low binding
	C1CCN(C1)c1ccc(cc1)C(NC(CCO)c1ccc(cc1)[Cl])=O	C20H23ClN2O2	SAR-by-ML	DRGG001941a	Z7151300542	NA	7	NT	low binding
	C1C(CO1)(c1ccc(cc1)[Cl])NC(c1ccc(cc1)C1(COC1)O)=O	C19H18ClNO4	SAR-by-ML	DRGG001949a	Z4183612305	NA	15	NT	low binding
	CC(NCc1ccc(cc1)C(NC1(COC1)c1ccc(cc1)[Cl])=O)=O	C19H19ClN2O3	SAR-by-ML	DRGG001942a	Z4154517603	NA	20	NT	low binding
	CCC(c1ccc(cc1)[Cl])NC(c1ccc(cc1)C1(COC1)O)=O	C19H20ClNO3	SAR-by-ML	DRGG001946a	Z3340126714	NA	35	NT	low binding
	C1CN(CC1O)c1ccc(cc1)C(NCc1cc(cc2COCOc12)F)=O	C20H21FN2O4	SAR-by-ML	DRGG001999a	Z4302640305	NA	41	NT	low binding
	C1CN(CC1O)c1ccc(cc1)C(N1CC(C1)(c1ccc(cc1)[Cl])O)=O	C20H21ClN2O3	SAR-by-ML	DRGG001974a	Z4304261471	NA	42	NT	low binding
	COC(c1ccc(C(NC2(COC2)c2ccc(cc2)[Cl])=O)nc1)=O	C17H15ClN2O4	SAR-by-ML	DRGG001956a	Z7151300567	NA	82	NT	low binding
	C1C(CO1)(c1ccc(cc1)[Cl])NC(c1ccnc(c1)C(N)=O)=O	C16H14ClN3O3	SAR-by-ML	DRGG002000a	Z7151300554	NA	130	NT	low binding
	C1C(CO1)(c1ccc(cc1)[Cl])NC(c1c(c(ns1)O)[Cl])=O	C13H10Cl2N2O3S	SAR-by-ML	DRGG001967a	Z7151300552	NA	135	NT	low binding
